# CRISPR-Associated Transposases Enable Programmable DNA Integration in Plants

**DOI:** 10.64898/2026.07.15.738807

**Authors:** Yunqing Wang, Kimberley T. Muchenje, Ashot Papikian, Mark G. Legendre, Esther Leem, Gozde S. Demirer

## Abstract

Programmable DNA integration is a major challenge in plant genome engineering. CRISPR-associated transposases (CAST) catalyze efficient RNA-guided DNA integration without double-strand breaks, yet their activity has not been established in plants. Here, we reconstituted and engineered a Type I-F CAST for programmable DNA integration in plant cells. We validated expression of the wild-type Pseudoalteromonas CAST (PseCAST) machinery in plants and established targeted episomal integration in *Arabidopsis thaliana* protoplasts and chromosomal integration at a transgenic locus in *Nicotiana benthamiana*. The evolved PseCAST system, evoCAST, showed chromosomal integration efficiencies of 2.7%, representing a 6-fold improvement over wild-type PseCAST. evoCAST also enabled the insertion of cis-regulatory elements into a synthetic landing pad with 8% efficiency. evoCAST was subsequently retargeted to six endogenous genomic loci, demonstrating programmable integration across diverse chromosomal contexts. Finally, a cofactor screen identified the chromatin-associated factor AtHMGB2 as an enhancer of evoCAST-mediated integration activity in plants. These results establish CAST as a functional platform for programmable DNA insertion in plants and provide a foundation for developing targeted genome-engineering technologies for crop biotechnology.
