## Supplementary Tables for "CRISPR-Associated Transposases Enable Programmable DNA Integration in Plants"

### Sheet: Table 1 Helper and Donor 
Wild-type Pse Helper
Name	Sequences
pCmY	tggcagacatactgtcccacaaatgaagatggaatctgtaaaagaaaacgcgtgaaataatgcgtctgacaaaggttaggtcggctgcctttaatcaataccaaagtggtccctaccacgatggaaaaactgtgcagtcggtttggctttttctgacgaacaaataagattcgtggccgacaggtgggggtccaccatgtgaaggcatcttcagactccaataatggagcaatgacgtaagggcttacgaaataagtaagggtagtttgggaaatgtccactcacccgtcagtctataaatacttagcccctccctcattgttaagggagcaaaatctcagagagatagtcctagagagagaaagagagcaagtagcctagaagtagtcaaggcggcga…
tHSP	atatgaagatgaagatgaaatatttggtgtgtcaaataaaaaggttgtgtgcttaagtttgtgtttttttcttggcttgttgtgttatgaatttgtggctttttctaatattaaatgaatgtaacatctcattataatgaataaacaaatgtttctataatccattgtgaatgttttgttggatctcttctccagcatataactactgtatgtgctatggtatggactatggaatatgattaaagataag
pVmV	GAGccagaaggtaattatccaagatgtagcatcaagaatccaatgtttacgggaaaaactatggaagtattatgtaagctcagcaagaagcagatcaatatgcggcacatatgcaacctatgttcaaaaatgaagaatgtacagatacaagatcctatactgccagaatacgaagaagaatacgtagaaattgaaaaagaagaaccaggcgaagaaaagaatcttgatgacgtaagcactgacgacaacaatgaaaagaagaagataaggtcggtgattgtgaaagagacatagaggacacatgtaaggtggaaaatgtaagggcggaaagtaaccttatcacaaaggaatcttatcccccactacttatccttttatatttttccgtgtcatttttgc…
t35s	cggccatgctagagtccgcaaaaatcaccagtctctctctacaaatctatctctctctatttttctccagaataatgtgtgagtagttcccagataagggaattagggttcttatagggtttcgctcatgtgttgagcatataagaaacccttagtatgtatttgtatttgtaaaatacttctatcaataaaatttctaattcctaaaaccaaaatccagtgacct
pUBQ10 (domesticated)	TGGTTGTCGACGAGTCAGTAATAAACGGCGTCAAAGTGGTTGCAGCCGGCACACACGAGTCGTGTTTATCAACTCAAAGCACAAATACTTTTCCTCAACCTAAAAATAAGGCAATTAGCCAAAAACAACTTTGCGTGTAAACAACGCTCAATACACGTGTCATTTTATTATTAGCTATTGCTTCACCGCCTTAGCTTTCTCGTGACCTAGTCGTCCTCGTCTTTTCTTCTTCTTCTTCTATAAAACAATACCCAAAGAgctcttATTCTTCACAATTCAGATTTCAATTTCTCAAAATCTTAAAAACTTTCTCTCAATTCTCTCTACCGTGATCAAGGTAAATTTCTGTGTTCCTTATTCTCTCAAAATCTTCGATTTTGTTTTCGTTCGATCCCAATT…
tOCS	CTGCTTTAATGAGATATGCGAGACGCCTATGATCGCATGATATTTGCTTTCAATTCTGTTGTGCACGTTGTAAAAAACCTGAGCATGTGTAGCTCAGATCCTTACCGCCGGTTTCGGTTCATTCTAATGAATATATCACCCGTTACTATCGTATTTTTATGAATAATATTCTCCGTTCAATTTACTGATTGTACCCTACTACTTATATGTACAATATTAAAATGAAAACAATATATTGTGCTGAATAGGTTTATAGCGACATCTATGATAGAGCGCCACAATAACAAACAATTGCGTTTTATTATTACAAATCCAATTTTAAAAAAAGCGGCAGAACCGGTCAAACCTAAAAGACTGATTACATAAATCTTATTCAAATTTCAAAAGTGCCCCAGGGGC…
BO NLS-ClpX	ATGggaAAGCGTACTGCTGATGGTTCAGAGTTTGAAAGTCCAAAGAAGAAAAGAAAAGTTGGTAGTGGTATGACTGATAAACGGAAAGATGGTTCCGGCAAGCTTCTTTACTGCAGCTTTTGCGGGAAATCTCAACATGAAGTTAGGAAACTTATTGCAGGGCCTTCTGTTTATATCTGTGACGAATGTGTTGATCTCTGCAATGATATTATTCGAGAAGAGATCAAAGAAGTGGCTCCTCACAGAGAGAGGAGTGCGTTGCCGACACCACACGAGATTAGAAATCATCTTGATGATTATGTCATTGGTCAAGAACAAGCAAAGAAGGTCCTTGCTGTTGCAGTGTACAACCATTACAAGAGGCTCAGAAACGGAGATACTTCTAATGGTGTGGAACTT…
intron1	AGgtaaggatttttatgatatactatgcttatgtattttgtactgaaagcatatcctgcttcattgggatattactgaaagcatttaactacatgtaaactcacttgatgatcaataaacttgattttgcagGT
intron2	AGgtaacattccttagttacctttcttttctttttccatcataagtttatagattgtacatgctttgagatttttctttgcaaacaatctcagGT
intron3	AGgtaatcttgaaattggaactcttcttttgttgtctaaacctatcaatttctttgcggaaatttatttgaagctgtagagttaaaattgagtcttttaaacttttgtagGT
intron4	AGgtaagttgttacttatgattgttttcctctctgctacatgtattttgttgttcatttctgtaagatataagaattgagttttcctctgatgatattattagGT
Pse TnsA-BP NLS-TnsB	ATGTACATTAGGAACTTGAGAAAGCCTTCTCCAAATAAGAATGTTTTTAAGTTCGCATCTACCAAGGTCAGCTCTGTGGTCATGTGTGAATCCAGCCTTGAGTTTGACGCTTGCTTTCATCATGAATATAACGACTTGATTGAGAGTTTTGGTTCTCAGCCAGAAGGTTTCAAATACGAATTCATGGGTAAATCTCTCCCTTACACTCCAGATGCTTTGATCTCCTACACGGACAAAACTCAAAAGTATCACGAGTATAAACCATATTCAAAAATCGCATCACCTCTATTTAGAGCAGAGTTTGCTGCAAAGAGGGCTGCAAGTCTTAAGTTGGGTATTGATTTGGTACTCGTCACAGACAGACAGATTAGAGTAAACCCAATACTCAACAATCTGAAG…
Pse TnsA (intron1&2)-BP NLS-GSGSGG-TnsB (intron3&4)	atgTACATTAGGAACTTGAGAAAGCCTTCTCCAAATAAGAATGTTTTTAAGTTCGCATCTACCAAGGTCAGCTCTGTGGTCATGTGTGAATCCAGCCTTGAGTTTGACGCTTGCTTTCATCATGAATATAACGACTTGATTGAGAGTTTTGGTTCTCAGCCAGAAGGTTTCAAATACGAATTCATGGGTAAATCTCTCCCTTACACTCCAGATGCTTTGATCTCCTACACGGACAAAACTCAAAAGTATCACGAGTATAAACCATATTCAAAAATCGCATCACCTCTATTTAGAGCAGAGTTTGCTGCAAAGAGGGCTGCAAGTCTTAAGTTGGGTATTGATTTGGTACTCGTCACAGACAGACAGATTAGAGTAAACCCAATACTCAACAATCTGAAG…
Pse TnsC-GSG-BP NLS	ATGGGAAATGCTCTTACAGAGATTCAAATAGAGAAGTTACGGAATTTCAGTGATTGCATCGTGATGCATCCTCAGATAAAGACCATTTTCAATGATTTTGATGAACTAAGGCTTAATAGAAAGTTTCAGAGTGATCAGCAATGTATGCTTCTTATAGGAGATACTGGTGTTGGCAAATCACACACCATCAACCATTACAAGAAAAGAGTCCTCGCAACACAAAACTATTCAAGAAACACAATGCCGGTCCTTGTTTCTCGCATATCACGTGGGAAAGGTTTGGATGCTACTTTGGTGCAGATGCTGGCGGATCTAGAGCTGTTTGGTTCTTCTCAGATCAAGAAGCGGGGCTACAAAACAGACCTTACCAAAAAATTAGTTGAGAGTTTGATCAAAGCT…
Pse BP NLS-GSG-TniQ	ATGGGAAAGCGTACTGCTGATGGTTCAGAGTTTGAAAGTCCAAAGAAGAAAAGAAAAGTTGGTAGTGGTATGGCTTTTCTTTTCTCACCAAAAGCAAGAGCGTTTTCCGATGAATCGCTTGAAAGTTATTTACTTCGAGTTGTCTCAGAAAACTTCTTCGATTCATATGAAGGACTATCTTTGGCCATCAGAGAAGAACTTCATGAGTTGGACTTCGAGGCTCATGGAGCATTTCCCGTAGATTTAAAGAGACTTAATGTTTACCATGCAAAACACAACTCACACTTTAGGATGAGAGCTCTTGGCCTATTAGAAACTCTTTTAGATCTTCCTCGTTATGAGCTTCAAAAGCTAGCACTCCTGAAGTCAGACATTAAATTCAATTCTTCCGTTGCCCTC…
Pse BP NLS-GSG-Cas8	ATGGGAAAGCGTACTGCTGATGGTTCAGAGTTTGAAAGTCCAAAGAAGAAAAGAAAAGTTGGTAGTGGTATGCACCTGAAAGAGCTGTTAGAGATAACAGATACAACTGAGAGAGATAGATCTCTCCGACGTGCCTTCTCGCCGTATACCGCCATGATCGACATTACAGGATCAGAAGCAGTCGCTCTAATTATCCTACTCAATCTCACTTATAGAAAGAATCAGGTAGATGACCTGTTGGATAAGAAACTCGCGAAACAAGCCCTCAAGAGTGAGGATCATATCAACAAATGCATCAAGGAGATTGCTTGGTTTCATACTCACAACCTTAAATATCCAGACATAAGGGTGAGTAAGCAAAATCTTGCAGTAGAACCACCAACATTGCATTCTTATGTG…
Pse BP NLS-GSG-Cas7	ATGGGAAAGCGTACTGCTGATGGTTCAGAGTTTGAAAGTCCAAAGAAGAAAAGAAAAGTTGGTAGTGGTATGGAGCTTTGCAATATACTCAAGTATGATCGAAGTCTTTACCCTGGGAAAGCGGTTTTCTTCTACAAAACGGCGGACAGCGATTTTGTTCCTTTGGAAGCTGACATTAATAAGATAAGAGGACCAAAATCAGGCTTTACAGAGGCTTTCACTCCTCAATTCTCTCCGAAAAATATCTCTCCACAAGATCTAACTCACAACAACATTCTTACACTCGAAGAGTGTTATGTTCCACCAAATGTCGAACATATTTTCTGCCGGTTTTCTCTGCGTGTCCAAGCTAATTCGTTAGTCCCCTCTGGTTGTTCCGATCCTGAGGTTTTTAGCCTT…
Pse BP NLS-GSG-Cas6	ATGGGAAAGCGTACTGCTGATGGTTCAGAGTTTGAAAGTCCAAAGAAGAAAAGAAAAGTTGGTAGTGGTATGCAGAGATATTATTTTACCGTTCATTTTCTTCCTAAACAAGCTAATTTGGCCCTTCTCACCGGAAGATGCATATCTATCATGCATGGATTTATCTTGAAGCATAACATTGAAGGAATGGGAGTAACATTTCCCGCATGGTCTGATTCAAGCATTGGAAACGAGATTGCTTTTGTTTACACTGATAAAGAAATCCTAAACACATTGAAAGATCAGGCTTACTTTGTGGATATGCAAGACTGTGGTTTCTTCAAGGTTTCTCAGGTGTTGGCTGTTCCTGATTCTTGCGAGGAAGTCAGGTTCATCCGCAATCAAGCCGTCGCAAAGATT…
Pse Cas7-BP NLS-2A-Cas8-BP NLS-2A-Cas6-BP NLS	ATGGAGCTTTGCAATATACTCAAGTATGATCGAAGTCTTTACCCTGGGAAAGCGGTTTTCTTCTACAAAACGGCGGACAGCGATTTTGTTCCTTTGGAAGCTGACATTAATAAGATAAGAGGACCAAAATCAGGCTTTACAGAGGCTTTCACTCCTCAATTCTCTCCGAAAAATATCTCTCCACAAGATCTAACTCACAACAACATTCTTACACTCGAAGAGTGTTATGTTCCACCAAATGTCGAACATATTTTCTGCCGGTTTTCTCTGCGTGTCCAAGCTAATTCGTTAGTCCCCTCTGGTTGTTCCGATCCTGAGGTTTTTAGCCTTCTCAAAGAGCTTGCAGAAACCTTCAAAGAATGTGGTGGTTACAAGGAGCTGGCAGTACGCTATTGTCGG…
Pse Cas7-BP NLS-2A-Cas6-BP NLS-2A-Cas8-BP NLS	ATGGAGCTTTGCAATATACTCAAGTATGATCGAAGTCTTTACCCTGGGAAAGCGGTTTTCTTCTACAAAACGGCGGACAGCGATTTTGTTCCTTTGGAAGCTGACATTAATAAGATAAGAGGACCAAAATCAGGCTTTACAGAGGCTTTCACTCCTCAATTCTCTCCGAAAAATATCTCTCCACAAGATCTAACTCACAACAACATTCTTACACTCGAAGAGTGTTATGTTCCACCAAATGTCGAACATATTTTCTGCCGGTTTTCTCTGCGTGTCCAAGCTAATTCGTTAGTCCCCTCTGGTTGTTCCGATCCTGAGGTTTTTAGCCTTCTCAAAGAGCTTGCAGAAACCTTCAAAGAATGTGGTGGTTACAAGGAGCTGGCAGTACGCTATTGTCGG…
Wild-type Pse Donor
Name	Sequences
Pse RE	TGTCGCTGCAAGCAAAGCGTGACATACACTGGATAGGCATATCAATAACTTACAAAAAACCTGCAACCATTCACTGACATAAAATGCAACCATACAGTGACATAGTGAAATAAAAGTTATAACGCTAAAAACAAAAAAACCAGCC
Pse LE	GGGCTTTATGTCAGAGTATGACTTTAATTATGTCAAGGTATGGTTGCATTATGTCAAACTATGGTTGCAGCGACA
Pse Full donor	TGTCGCTGCAAGCAAAGCGTGACATACACTGGATAGGCATATCAATAACTTACAAAAAACCTGCAACCATTCACTGACATAAAATGCAACCATACAGTGACATAGTGAAATAAAAGTTATAACGCTAAAAACAAAAAAACCAGCCACCCAGGAGGACTGGCatctccaaatcatctttgggaccactgtcggccaggtcttatcactgggtttagtttccctattcagccgacagtggtcccaaagatgatgcttagttttgcacatacgtcgactctcgagtgagattgttgacggtaccgtattttggatctttctcctttactgaattcggccgagCGTGATGGGCTTTATGTCAGAGTATGACTTTAATTATGTCAAGGTATGGTTGCATTATGT…
evoCAST Helper
Name	Sequences
evoPse TnsA (intron1)-BP NLS-GSGSGG-TnsB (intron2)	ATGTACATTCGAAATCTGAGAAAACCGTCCCCAAACAAGAATGTCTTTAAGTTTGCTTCTACAAAGgtaaggatttttatgatatactatgcttatgtattttgtactgaaagcatatcctgcttcattgggatattactgaaagcatttaactacatgtaaactcacttgatgatcaataaacttgattttgcagGTATCGAGTGTTGTGATGTGTGAATCGTCACTCGAGTTCGATGCATGTTTTCATCACGAATACAACGATTTAATAGAAAGTTTTGGATCTCAACCAGAAGGCTTCAAATATGAATTCATGGGAAAAAGCCTTCCTTACACTCCTGATGCTCTCATCAGTTATACTGACAAAACTCAAAAATATCATGAGTATAAGACTTACAG…
evoPse TnsC-GSG-3xBP NLS	ATGAATGCACTGACGGAGATTCAAATTGAGAAGCTAAGGAATTTCTCTGATTGCATTGTGATGCATCCTCAGATTAAAACAATTTTCAACGATTTTGATGAACTCAGACTTAATAGGAAATTTCAGAGTGACCAACAGTGTATGTTGTTGATTGGAGATACTGGTGTCGGGAAAAGCCACACCATCAACCATTACAAGAAGCGCGTTCTTGCGACACAGAATTATTCAAGAAACACAATGCCGGTATTAGTTAGTCGGATAAGCCGTGGAAAAGGACTTGATGCTACTCTTGTTCAGATGTTGGCTGACCTCGAGCTTTTTGGATCTTCACAGATAAAGAAGAGAGGTTACAAAACAGATCTTACAAAGAAGTTAGTGGAGTCCCTAATCAAAGCTCAA…
evoPse 2xBP NLS-GSG-TniQ	ATGGGAAAACGCACGGCAGATGGAAGTGAGTTCGAAAGTCCCAAGAAGAAAAGAAAAGTTGGCAGCGGGAAGAGAACTGCCGATGGTTCTGAATTTGAGTCTCCAAAGAAGAAAAGGAAGGTTGGCAGTGGTGCTTTTTTGTTCTCTCCTAAAGCTCGTGCGTTTTCAGACGAGAGTTTGGAGAGCTACCTGTTGAGGGTTGTATCAGAGAATTTCTTCGATTCATATGAAGGACTCAGTTTAGCCATTAGAGAAGAACTTCATGAACTCGATTTTGAAGCCCATGGAGCGTTTCCAGTGGATTTAAAACGGTTAAATGTTTACCATGCAAAGCACAATTCCCACTTTAGGATGAGAGCTCTTGGTTTACTTGAAACACTCCTCGACTTGCCAAGATAT…
evoPse 2xBP NLS-GSG-Cas8	ATGGGAAAGAGAACCGCTGATGGTTCCGAGTTTGAGAGTCCTAAGAAGAAAAGAAAAGTCGGCTCTGGTAAAAGGACCGCAGACGGTTCCGAATTTGAGTCACCGAAAAAGAAGCGAAAGGTCGGGTCCGGTCATTTGAAAGAGCTTTTAGAAATCACGGATACAACAGAGAGAGATCGTAGTCTCAGGAGGGCCTTTAGCCCGTATACAGCTATGATTGACATCACGGGATCTGAAGCAGTTGCTCTTATCATACTGCTTAACCTTACTTATAGAAAAAACCAAGTCGATGACCTTTTGGACAAGAAGCTTGCTAAACAAGCACTGAAATCAGAGGACCATATTAACAAATGCATTAAGGAGATTGCTTGGTTTCACACTCACAATCTCAAATATCCA…
evoPse BP NLS-GSG-Cas7	ATGAAGAGAACGGCAGATGGCTCAGAGTTTGAGTCTCCCAAAAAGAAACGGAAAGTTGGTTCTGGAGAGCTTTGCAATATACTCAAGTATGATCGTAGTCTATATCCAGGGAAAGCCGTCTTCTTCTACAAGACTGCAGATTCAGATTTTGTTCCTTTGGAAGCAGACATCAACAAAATAAGGGGACCGAAGAGTGGGTTTACAGAGGCTTTCACTCCTCAGTTCTCTCCAAAAAATATATCTCCTCAAGATCTTACTCATAACAACATTCTCACACTTGAAGAGTGTTATGTTCCACCAAATGTTGAACACATTTTTTGTCGTTTTTCCCTTCGAGTTCAAGCTAATTCGTTGGTCCCATCTGGCTGTTCTGATCCGGAGGTTTTTTCATTACTCAAA…
evoPse 2xBP NLS-GSG-Cas6	ATGGGAAAACGAACAGCAGATGGTTCAGAGTTTGAGTCCCCGAAGAAGAAGCGCAAAGTTGGTAGCGGGAAAAGGACTGCTGATGGAAGTGAATTTGAATCTCCAAAGAAAAAAAGAAAAGTGGGCAGCGGTCAAAGATATTACTTCACTGTACATTTTCTTCCCAAACAAGCAAATCTGGCCCTTTTAACCGGAAGATGCATCAGCATAATGCATGGTTTTATACTCAAGCATAACATAGAAGGAATGGGTGTCACATTTCCTGCTTGGTCTGACTCTTCGATTGGGAATGAGATTGCTTTTGTTTATACAGACAAAGAGATATTGAATACTCTGAAAGATCAGGCTTATTTTGTGGATATGCAAGACTGCGGTTTCTTCAAGGTTTCTCAAGTTCTT…
evoCAST Donor
Name	Sequences
evoPse RE	TGTCGCTGCAAGCAAAGCGTGACATACACTGGATAGGCATATCAATAACTTACAAAAAACCTGCAACCATTCACTGACATAAAATGCAACCATACAGTGACATAGTGAAATAAAAGTTATAACGCTAAAAACAAAAAAACCAGCC
evoPse LE	GGGCTTTATGTCAGAGTATGACTTTAATTATGTCAAGGTATGGTTGCATTATGTCAAACTATGGTTGCAGCGACA
evoPse Full donor	TGTCGCTGCAAGCAAAGCGTGACATACACTGGATAGGCATATCAATAACTTACAAAAAACCTGCAACCATTCACTGACATAAAATGCAACCATACAGTGACATAGTGAAATAAAAGTTATAACGCTAAAAACAAAAAAACCAGCCACCCAGGAGGACTGGCatctccaaatcatctttgggaccactgtcggccaggtcttatcactgggtttagtttccctattcagccgacagtggtcccaaagatgatgcttagttttgcacatacgtcgactctcgagtgagattgttgacggtaccgtattttggatctttctcctttactgaattcggccgagCGTGATGGGCTTTATGTCAGAGTATGACTTTAATTATGTCAAGGTATGGTTGCATTATGT…
Vch Helper
Name	Sequences
Vch TnsA-BP NLS-TnsB	ATGGCGACATCCCTTCCAACGCCATCAGCTATAACTACTTCGGCACTAGAGTATGCTTTCCATACTCCGGCTCGCAATTTGACGAAGTCTAGGGGGAAGAACATTCATCGATATGTTAGTGTCAAGATGTCTAAAAGAATTACTGTAGAATCAACACTAGAATGCGATGCTTGCTATCATTTTGACTTCGAGCCTTCTATCGTGAGATTTTGTGCTCAGCCTATTCGCTTTCTGTATTATTTAAATGGGCAGTCACACTCCTATGTCCCAGATTTTCTTGTGCAATTCGACACAAACGAGTTTGTCTTGTATGAAGTTAAAAGCGCTTATGCGAAAAACAAACCTGATTTCGATGTTGAGTGGGAAGCAAAGGTGAAGGCCGCAACAGAGCTGGGTTTG…
Vch TnsA (intron1&2)-BP NLS-GSGSGG-TnsB (intron3&4)	atgGCGACATCCCTTCCAACGCCATCAGCTATAACTACTTCGGCACTAGAGTATGCTTTCCATACTCCGGCTCGCAATTTGACGAAGTCTAGGGGGAAGAACATTCATCGATATGTTAGTGTCAAGATGTCTAAAAGAATTACTGTAGAATCAACACTAGAATGCGATGCTTGCTATCATTTTGACTTCGAGCCTTCTATCGTGAGATTTTGTGCTCAGCCTATTCGCTTTCTGTATTATTTAAATGGGCAGTCACACTCCTATGTCCCAGATTTTCTTGTGCAATTCGACACAAACGAGTTTGTCTTGTATGAAGTTAAAAGCGCTTATGCGAAAAACAAACCTGATTTCGATGTTGAGTGGGAAGCAAAGgtaaggatttttatgatatactatgct…
Vch BP NLS-GSG-TnsC	ATGGGAAAGCGTACTGCTGATGGTTCAGAGTTTGAAAGTCCAAAGAAGAAAAGAAAAGTTGGTAGTGGTATGAGTGAAACACGAGAGGCTAGGATAAGCCGGGCCAAACGGGCTTTTGTTTCTACACCGTCTGTACGCAAGATCCTGAGCTACATGGATAGATGTAGGGACTTATCAGATCTCGAATCAGAGCCAACTTGTATGATGGTTTATGGTGCCTCTGGTGTGGGAAAAACCACGGTCATCAAGAAGTATTTGAATCAAAACAGAAGAGAATCTGAGGCGGGTGGTGATATTATCCCAGTGTTACACATTGAGCTCCCTGATAATGCAAAGCCTGTTGATGCCGCACGGGAGCTGTTGGTTGAGATGGGGGATCCACTGGCCCTCTATGAAACT…
Vch BP NLS-GSG-TniQ	ATGGGAAAGCGTACTGCTGATGGTTCAGAGTTTGAAAGTCCAAAGAAGAAAAGAAAAGTTGGTAGTGGTATGTTTCTTCAAAGACCTAAACCGTATAGCGACGAAAGTCTGGAATCTTTCTTCATCCGTGTTGCCAACAAGAATGGTTATGGAGATGTTCACAGGTTTTTGGAAGCCACAAAGCGATTCCTTCAAGACATTGATCACAATGGATACCAAACATTTCCCACTGATATAACGCGTATCAATCCTTATTCAGCCAAAAACTCTTCATCAGCAAGAACAGCGAGTTTCTTGAAGCTAGCACAGCTCACCTTCAACGAACCACCAGAATTGCTAGGGCTTGCAATAAACAGAACCAACATGAAGTACTCTCCTTCTACTAGTGCAGTGGTAAGA…
Vch BP NLS-GSG-Cas8	ATGGGAAAGCGTACTGCTGATGGTTCAGAGTTTGAAAGTCCAAAGAAGAAAAGAAAAGTTGGTAGTGGTATGCAGACTCTTAAAGAACTAATTGCTTCTAATCCGGATGACCTAACAACGGAGCTCAAAAGGGCATTTCGCCCCCTGACTCCTCACATTGCCATTGACGGTAACGAGCTTGACGCTCTCACCATTCTTGTGAATCTCACAGACAAAACTGATGATCAAAAGGATCTTCTCGATAGAGCTAAATGTAAACAGAAACTCAGAGATGAGAAATGGTGGGCTTCTTGCATCAATTGCGTTAATTATAGACAGTCTCACAATCCTAAATTCCCTGATATCAGGTCTGAAGGAGTGATTCGCACTCAAGCTTTGGGCGAACTTCCTTCATTTCTA…
Vch BP NLS-GSG-Cas7	ATGGGAAAGCGTACTGCTGATGGTTCAGAGTTTGAAAGTCCAAAGAAGAAAAGAAAAGTTGGTAGTGGTATGAAACTTCCAACAAATCTAGCTTACGAGAGGTCGATTGATCCTTCAGATGTTTGTTTCTTTGTGGTCTGGCCAGATGATCGGAAAACACCGTTGACATACAATTCACGTACCCTCCTAGGGCAGATGGAGGCTGCATCTCTGGCGTATGATGTAAGTGGTCAACCGATCAAGAGTGCCACAGCAGAAGCATTAGCTCAAGGAAATCCTCATCAAGTTGACTTTTGTCATGTTCCTTATGGAGCATCTCACATCGAGTGCAGCTTCTCTGTTTCTTTTTCATCAGAGCTTCGCCAGCCTTACAAATGTAACAGCAGTAAAGTGAAGCAA…
Vch BP NLS-GSG-Cas6	ATGGGAAAGCGTACTGCTGATGGTTCAGAGTTTGAAAGTCCAAAGAAGAAAAGAAAAGTTGGTAGTGGTGTGAAATGGTACTACAAAACAATAACATTTCTACCTGAGCTCTGCAACAATGAATCACTAGCAGCGAAATGTCTGCGTGTACTTCATGGATTCAACTACCAATATGAAACAAGAAACATTGGTGTTAGCTTCCCTCTTTGGTGTGACGCAACTGTCGGAAAGAAGATATCCTTTGTGTCCAAGAACAAGATTGAGCTTGACTTGCTTCTCAAACAACATTACTTTGTTCAAATGGAGCAGCTTCAGTATTTCCACATCTCAAATACTGTGCTGGTTCCAGAAGATTGCACTTATGTCAGTTTCAGGAGATGTCAAAGTATTGATAAGCTT…
Vch Donor
Name	Sequences
Vch RE	TGTTGATACAACCATAAAATGATAATTACACCCATAAATTGATAATTATCACACCCATAAATTGATATTGCCTCTTCATGGTCTAAACTTCAGTAAGTTTACGACATTTTCATGAAGAGGTCATTTCATGACAAGCTTACCTACGCCCTCAGCAATTACGACTTCGGCGTTAGAGTATGCATTCCATACTCCCGCTCGCAATCTAACGAAATCTCGCGGAAAAAATATTCATCGTTATGTCAGTGTAAAG
Vch LE	AGTGTCCGTGACTGATGCAAGGTTATCGGAACTGTAATGATTATATGTTTTCTAATTTTGAAGTGGTTCTTTTGATGAGTTTTGCCAGTTACTGAAAGTAACTTTCTTACTGCAGTAGTTTTGCTGAAATACTCGATTCACAAAAATATCAACTTATGGTTGTTTTGTGAGATATCAATATATGGTTGTTTTGTGGTTAAGTTGCTGATTATAAATAATTATTAAATATCACTTTATGGTTGCATCAACA
Vch Full donor	TGTTGATACAACCATAAAATGATAATTACACCCATAAATTGATAATTATCACACCCATAAATTGATATTGCCTCTTCATGGTCTAAACTTCAGTAAGTTTACGACATTTTCATGAAGAGGTCATTTCATGACAAGCTTACCTACGCCCTCAGCAATTACGACTTCGGCGTTAGAGTATGCATTCCATACTCCCGCTCGCAATCTAACGAAATCTCGCGGAAAAAATATTCATCGTTATGTCAGTGTAAAGATCACGCGCCAGAggccaacacttgtcactactttccaaaatacggtaccgtcaacaatctcactcgagagtccagtctcagaagaccaaagggcttccgaagccgccctttggtcttctgagactgaaactaaacccagtgataagac…

### Sheet: Table 2 crRNA
crRNA used in PseCAST experiments
	T1	T2
p35S-GFP-tNOS	atcccactatccttcgcaagacccttcctcta	actgacgtaagggatgacgcacaatcccacta
SAND	TAGTTTAGTAGAGCTAGCTGAAGACCCTGATG	AATCAAGCACTTCAGTCTATTGATAACGTCAT
DCL4	TGAGGGAAGGGAAGTAACAATAGATCATGTAA	ATAAGGGTTTGCTCATTCAGGCCTTCATCCAT
PDS1&2	CAAATTAACGGCAGAAACAAGTCCAATTTGGG	CGAGCTCCAAAGATAAGCTGAATTACCTTGGA
DCL2	tcggcgaaggtgcatccacaaaatcaatgtcg	tgagctgaggaaggcacctattagtgcctcaa
CHLI	CATTATCATCACACCTCCAATCTTTGGATCAA	AATCTTTGGATCAATTACATTCAGCAAAAGAC
FLS2	GCTAAGGGAAACTTGGTTGTGGTTCACATTAA	ATGTCAGGTCTGTCTTTGGGATCAGGAGAGGT
crRNA used in VchCAST system
p35S-GFP-tNOS	atcccactatccttcgcaagacccttcctcta	actgacgtaagggatgacgcacaatcccacta
crRNA repeat
Pse atypical repeat	GTGACCTGCCGTATAGGCAGCTGAAGAT - 32 bp spacer - TAATTCTGCCGAAAAGGCAGTGAGTAGT
Vch atypical repeat	GTAGTTATCTACTTATTCAGCAGTAAAG - 32 bp spacer - GTTATCAGCTACTTTGCAGTAGTAATGA

### Sheet: Table 3 Nested PCR primers
Nested PCR primers for PseCAST integration junctions
RE OUT-F	cacccacgaggagcatcgtg
RE OUT-R	ttctcctttactgaattcggccgag
RE IN-F	acgttccaaccacgtcttcaaagc
RE IN-R	GGGCTTTATGTCAGAGTATGACTTTAATTATGTCAAG
LE OUT-F	gccgacagtggtcccaaagatg
LE OUT-R	ccagtgaaaagttcttctcctttactgaattc
LE IN-F	CACTATGTCACTGTATGGTTGCATTTTATGTC
LE IN-R	ttcggccgaggataatgataggagaag
Nested PCR primers for VchCAST integration junctions
RE OUT-F	cacccacgaggagcatcgtg
RE OUT-R	CTGAGGGCGTAGGTAAGCTTGTC
RE IN-F	acgttccaaccacgtcttcaaagc
RE IN-R	TACTGAAGTTTAGACCATGAAGAGGC
LE OUT-F	CGTGACTGATGCAAGGTTATCG
LE OUT-R	ccagtgaaaagttcttctcctttactgaattc
LE IN-F	CAGTAGTTTTGCTGAAATACTCGATTCAC
LE IN-R	ttcggccgaggataatgataggagaag

### Sheet: Table 4 qPCR and ddPCR
qPCR & ddPCR primers
NbRDR1-F	gttacgccatccatgtgttg
NbRDR1-R	cagagttcaatttgccagca
Pse RE-F	acgttccaaccacgtcttcaaagc
Pse RE-R	GGGCTTTATGTCAGAGTATGACTTTAATTATGTCAAG
Vch RE-F	acgttccaaccacgtcttcaaagc
Vch RE-R	CATGAAAATGTCGTAAACTTACTGAAG
qPCR & ddPCR probes
NbRDR1-HEX	TCCCAAGCCTTCAAATAAGAAGGTCCA
Pse RE-FAM	TCGCTGCAACCATAGTTTGACATAATGCA
Vch RE-FAM	CACACCCATAAATTGATATTGCCTCTTCATGGTC

### Sheet: Table 5 Cofactor
Name	Sequences
EcClpP	ATGGGAAAGCGTACTGCTGATGGTTCAGAGTTTGAAAGTCCAAAGAAGAAAAGAAAAGTTGGTAGTGGTATGACTGATAAACGGAAAGATGGTTCCGGCAAGCTTCTTTACTGCAGCTTTTGCGGGAAATCTCAACATGAAGTTAGGAAACTTATTGCAGGGCCTTCTGTTTATATCTGTGACGAATGTGTTGATCTCTGCAATGATATTATTCGAGAAGAGATCAAAGAAGTGGCTCCTCACAGAGAGAGGAGTGCGTTGCCGACACCACACGAGATTAGAAATCATCTTGATGATTATGTCATTGGTCAAGAACAAGCAAAGAAGGTCCTTGCTGTTGCAGTGTACAACCATTACAAGAGGCTCAGAAACGGAGATACTTCTAATGGTGTGGAACTT…
ScDDR2	ATGAAAGTTTCTCAAGTTTTCATTTCTGCAATCTCCGTGTTTGGCTTAGCAACTTCAGTGAATGCTCAAAACGCAAGCAACACCACAAGTAATGCAGCTCCTGCTTTGCATGCTCAGAATGGACAGCTTCTCAACGCTGGAGTAGTTGGAGCTGCTGTTGGTGGTGCCTTGGCATTTTTGATATAA
ScRTT10	ATGAAGGATCTTTCCCACTACGGACCAGCATTGTGTGTTAAATTTTACAATGATTACGTATTGGCTGGTTACGGCCCTTTCATTCATGTTTATGACTATCATTCTGCAACATTGATTAATAAATGCAGATTGTTTCATTATAACAAAGTACATGGCTTGTCTCTTTCCTCTGAAGGAAAAATTCTGGCTTATGGAGCGCGGAGCGTGACTATTGTGGAGCTTGAAGATGTTCTAAAAAAGGAATCACTTGTTGATTTTGAGAGAATTAATTCTGATTGGATTACAGGCGCTACATTTAGCTTCGATAATTTACAGATCTATCTTCTTACATGTTATAACAAGGTTCTGATCTGTGATCTGAATTGTGAAGTACTCTTCAGAAAATCTTTGGGTGGAGAA…
AtHMGB2	ATGAAAGGAGCTAAATCAAAGACTGAAACCAGGAGCTCCAAGCTCTCTGTGACCAAGAAGCCGGCTAAAGGAGCAGGGCGTGGCAAAGCTGCTGCTAAGGACCCCAACAAACCAAAGAGGCCAGCCAGTGCTTTCTTCGTTTTCATGGAAGATTTCCGTGAGACTTTCAAGAAGGAAAACCCCAAGAACAAGTCTGTAGCTACTGTTGGAAAAGCTGCTGGAGACAAGTGGAAGTCCTTGTCTGATTCTGAGAAAGCTCCTTATGTTGCTAAGGCTGAGAAACGCAAGGTTGAATATGAGAAGAACATTAAAGCTTACAACAAGAAACTGGAGGAAGGTCCAAAAGAAGATGAGGAATCTGACAAGTCAGTGTCAGAGGTCAATGACGAGGATGATGCT…
AtHMGB3	ATGAAAGGAGCTAAATCTAAGGCTGAAACCAGGAGCACAAAGCTCTCTGTGACTAAGAAGCCTGCTAAGGGAGCCAAAGGTGCTGCTAAAGATCCAAACAAACCTAAGAGGCCTTCCAGTGCCTTCTTCGTTTTCATGGAAGATTTCCGTGTGACGTACAAGGAGGAGCACCCTAAGAACAAGTCTGTTGCTGCTGTTGGCAAAGCTGGTGGTGAAAAGTGGAAATCCTTGTCTGACTCTGAGAAGGCTCCTTATGTGGCTAAGGCTGACAAGCGCAAGGTTGAGTATGAGAAGAACATGAAAGCCTACAACAAGAAATTGGTAATTGCCCTAAGGAAGATGAGGAATCTGACAAGTCAGTTTCAGAGGTTAACGATGAGGATGATGCTGAGGATGGCA…
EcRecA	ATGAAAAGAACCGCTGATGGAAGTGAATTTGAGTCTCCTAAAAAGAAGAGAAAGGTTGGAAGCGGGGCTATTGATGAAAACAAACAGAAAGCTTTAGCTGCAGCTCTCGGACAGATTGAGAAGCAGTTTGGAAAAGGTTCCATCATGAGGTTGGGCGAGGATCGTTCAATGGATGTTGAAACTATATCTACTGGGTCACTCAGCCTTGATATTGCGTTAGGCGCTGGTGGATTGCCAATGGGTCGGATTGTAGAAATATATGGTCCCGAATCTAGTGGGAAGACAACGCTCACTCTTCAAGTCATTGCAGCCGCTCAGAGAGAAGGGAAAACTTGTGCTTTTATCGATGCTGAACACGCCCTGGATCCAATCTATGCTCGAAAGTTGGGAGTCGACATT…
ScRad54	ATGGCTCGGAGAAGGTTACCTGATCGTCCTCCTAATGGAATCGGCGCAGGAGAAAGACCACGATTGGTGCCAAGACCTATAAATGTTCAAGACAGTGTGAACAGACTTACTAAACCATTTCGCGTGCCATACAAGAACACTCATATTCCACCGGCTGCTGGAAGAATCGCAACCGGCTCCGATAATATCGTTGGAGGACGCTCTCTAAGGAAGAGAAGCGCAACAGTTTGTTATTCAGGTTTGGATATCAATGCAGATGAAGCTGAGTATAATTCTCAGGATATATCTTTCTCTCAGTTAACAAAGAGAAGGAAAGACGCGTTGTCCGCGCAAAGGCTCGCCAAGGATCCAACTAGACTTAGTCACATTCAATACACTCTGAGAAGAAGTTTCACGGTG…
AtRad54	atggaggaagaagatgaagagatcttatcgtcttccgattgcgacgattccagcgatagttacaaggatgattctcaagattctgaaggagaaaacgataaccctgagtgcgaagaccttgcggtggtttctctttcatccgacgcagatcggaaatctaagaacgtaaaggatcttctgaggggcaatctagttgtgcaacggcagccactccttcctcgggtgctttcggtgtcagatggagcggcagtttgtaggaagcctttcaaacctccgtgttctcatggttatgattccacaggacaactttctcgtcgcctttcagctcgaaaacggtttgttccttggggttcctcaactccggttgtggttgctttacctactaagctggaagcatca…
